# Baseline bioenergetic profile of mitochondria and permeabilized tissue of *Aedes aegypti* (Diptera: Culicidae) throughout its life cycle

**DOI:** 10.1101/2025.04.02.646709

**Authors:** Ruth Mariela Castillo-Morales, Diana Lizeth Urbina-Duitama, Stelia Carolina Mendez-Sanchez, Jonny E Duque

## Abstract

Cellular respiration parameters provide information on the energy metabolism of an organism under physiological or non-conditions and can be determined by isolating mitochondria or even using their permeabilized tissue. The present study aimed to describe the mitochondrial activity of *Ae. aegypti* throughout its life cycle. For this purpose, we isolated mitochondria and permeabilized tissue (1 and 5 individuals) from larvae (L4), pupae, and adults (female thorax) to estimate oxygen consumption using different oxidizable substrates (glutamate, malate, proline + pyruvate, succinate, and glycerol-3-phosphate). The Respiratory Control Coefficient (RCC) was calculated, and the specific enzyme activity of the Electron Transport Chain (ETC) was quantified. The highest values of oxygen consumption (state 3) were obtained when succinate was used as the oxidizable substrate in all developmental stages of *Ae. aegypti*, with a progressive increase in the values recorded from larva (isolated mitochondria: 30.3 ± 5.0 pmol/(s*mL), permeabilized tissue/ 5 individuals: 48.8±1.8 pmol/(s*mL)), through pupa (isolated mitochondria: 42.8±3.6 pmol/(s*mL); permeabilized tissue/5 individuals: 47.4±2.2 pmol/(s*mL)), through adult (isolated mitochondria: 53.4±6.0 pmol/(s*mL); permeabilized tissue/5 thorax: 27.4±2.4 pmol/(s*mL)). These results are congruent with the values obtained for enzyme activity, with higher activity of succinate oxidase and succinate dehydrogenase enzymes (Complex II). The CCR values for isolated mitochondria and permeabilized tissue ranged from 1 to 1.8. The results allow us to conclude that there are changes in mitochondrial respiration throughout the life cycle of the *Ae. aegypti* mosquito.
