## Supplementary material for "Baseline bioenergetic profile of mitochondria and permeabilized tissue of *Aedes aegypti* (Diptera: Culicidae) throughout its life cycle": Mitochondrial respiration values .xlsx

### Sheet: Hoja1
	Average oxygen consumption pmol/(s*mL) ± Variance
	Substrate	Development phase	Parameter measurement	State 2	State 3	State 4	CCR 3/4	CCR 3/2	State 4 induced with Oligomycin	RCC Oligo	In the presence of FCCP
	Glutamate	Larvae L3-4	Isolated mitochondria	7.9 ± 2.5	9.3 ± 3.0	7.6 ± 2.4	1.2 ± 0.1	1.2 ± 0.2	6.8 ± 3.2	1.6 ± 0.9	6.9 ± 2.6
			1	7.1 ± 1.7	8.8 ± 1.9	6.9 ± 1.3	1.3 ± 0.1	1.3 ± 0.2	6.1 ± 0.9	1.5 ± 0.4	6.1 ± 1.1
			5	34.1 ± 3.0	35.3 ± 2.8	30.1 ± 1.9	1.2 ± 0.1	1.0 ± 0.1	27.7 ± 1.6	1.3 ± 0.1	26.6 ± 1.4
		Pupae	Isolated mitochondria	11.0 ± 1.0	14.2 ± 1.9	11.6 ± 1.0	1.2 ± 0.1	1.3 ± 0.2	10.1 ± 1.4	1.4 ± 0.3	9.3 ± 2.7
			1	5.5 ± 0.8	7.9 ± 0.5	6.1 ± 0.4	1.3 ± 0.1	1.5 ± 0.2	5.8 ± 0.7	1.4 ± 0.2	7.2 ± 1.2
			5	31.7 ± 2.2	33.6 ± 1.0	28.9 ± 1.2	1.2 ± 0.1	1.1 ± 0.1	26.1 ± 2.6	1.3 ± 0.1	26.9 ± 4.0
		Adult thorax	Isolated mitochondria	4.5 ± 1.2	3.7 ± 0.6	2.5 ± 0.7	1.6 ± 0.5	0.9 ± 0.2	2.5 ± 0.6	1.6 ± 0.5	3.1 ± 0.8
			1	2.5 ± 1.0	4.2 ± 1.1	3.1 ± 0.7	1.4 ± 0.4	1.8 ± 0.6	3.8 ± 1.0	1.1 ± 0.3	3.5 ± 0.6
			5	4.9 ± 1.2	5.9 ± 1.0	4.1 ± 0.7	1.5 ± 0.3	1.2 ± 0.3	3.5 ± 0.9	1.8 ± 0.6	3.9 ± 0.7
	Malate	Larvae L3-4	Isolated mitochondria	12.9 ± 4.1	13.8 ± 4.1	11.9 ± 3.4	1.1 ± 0.1	1.1 ± 0.1	10.0 ± 3.3	1.4 ± 0.3	7.4 ± 2.5
			1	5.0 ± 1.4	6.2 ± 1.8	5.1 ± 0.8	1.2 ± 0.3	1.4 ± 0.7	4.7 ± 0.9	1.3 ± 0.2	4.2 ± 0.8
			5	41.6 ± 4.8	42.4 ± 1.6	36.1 ± 1.7	1.0 ± 0.2	1.0 ± 0.2	35.0 ± 2.3	1.2 ± 0.1	35.1 ± 4.0
		Pupae	Isolated mitochondria	9.1 ± 1.9	7.7 ± 1.6	6.4 ± 2.1	1.3 ± 0.2	0.9 ± 0.1	6.2 ± 2.4	1.3 ± 0.3	6.0 ± 2.7
			1	5.6 ± 0.4	6.8 ± 0.6	5.4 ± 0.3	1.2 ± 0.1	1.2 ± 0.1	5.1 ± 0.6	1.3 ± 0.1	5.8 ± 1.0
			5	27.4 ± 2.9	28.1 ± 1.3	21.5 ± 1.4	1.3 ± 0.1	1.0 ± 0.2	21.4 ± 0.8	1.3 ± 0.1	15.8 ± 2.5
		Tórax adulto	Isolated mitochondria	2.7 ± 0.9	3.1 ± 0.5	2.5 ± 0.5	1.3 ± 0.3	1.2 ± 0.3	3.1 ± 0.6	1.0 ± 0.2	3.7 ± 0.9
			1	2.1 ± 0.5	3.5 ± 0.6	2.6 ± 0.5	1.3 ± 0.1	1.7 ± 0.6	2.7 ± 0.5	1.3 ± 0.3	3.1 ± 0.9
			5	2.2 ± 0.9	3.7 ± 0.5	2.8 ± 0.7	1.4 ± 0.2	2.0 ± 0.9	3.1 ± 0.8	1.2 ± 0.2	4.4 ± 0.5
	Proline+ Piruvate	Larvae L3-4	Isolated mitochondria	6.4 ± 2.9	6.8 ± 2.5	5.6 ± 2.1	1.2 ± 0.1	1.1 ± 0.2	5.6 ± 2.0	1.3 ± 0.3	5.8 ± 1.7
			1	6.4 ± 2.0	7.0 ± 1.3	5.9 ± 1.2	1.2 ± 0.1	1.2 ± 0.2	5.2 ± 1.1	1.4 ± 0.1	5.6 ± 0.6
			5	34.6 ± 2.5	35.9 ± 1.6	33.1 ± 1.9	1.1 ± 0.0	1.0 ± 0.1	21.3 ± 1.6	1.1 ± 0.0	30.1 ± 2.7
		Pupae	Isolated mitochondria	15.2 ± 1.9	15.4 ± 1.9	12.2 ± 1.7	1.3 ± 0.1	1.0 ± 0.0	10.9 ± 1.6	1.4 ± 0.1	10.0 ± 1.5
			1	7.9 ± 1.1	9.7 ± 0.9	8.3 ± 0.7	1.2 ± 0.1	1.2 ± 0.2	7.2 ± 0.8	1.4 ± 0.1	8.5 ± 1.5
			5	37.6 ± 1.8	38.9 ± 2.0	29.9 ± 1.6	1.3 ± 0.1	1.0 ± 0.0	28.8 ± 2.0	1.4 ± 0.1	29.7 ± 3.3
		Adult thorax	Isolated mitochondria	5.1 ± 1.1	4.4 ± 0.9	3.4 ± 0.5	1.3 ± 0.2	0.9 ± 0.2	3.9 ± 0.9	1.2 ± 0.1	4.2 ± 1.2
			1	2.4 ± 0.9	3.4 ± 0.5	3.0 ± 0.6	1.2 ± 0.1	1.6 ± 0.5	2.7 ± 0.7	1.3 ± 0.3	3.3 ± 0.6
			5	5.8 ± 1.8	6.5 ± 1.0	4.5 ± 0.7	1.5 ± 0.3	1.2 ± 0.4	4.3 ± 0.7	1.6 ± 0.4	4.7 ± 0.7
	Succinate	Larvae L3-4	Isolated mitochondria	30.7 ± 5.8	30.3 ± 5.0	28.4 ± 5.0	1.0 ± 0.06	1.0 ± 0.1	22.0 ± 7.6	1.6 ± 0.7	13.62 ± 6.3
			1	7.8 ± 2.3	8.0 ± 1.7	6.5 ± 1.4	1.2 ± 0.1	1.1 ± 0.2	5.6 ± 1.1	1.5 ± 0.3	4.5 ± 1.4
			5	48.6 ± 1.4	48.8 ± 1.8	45.1 ± 1.7	1.1 ± 0.0	1.0 ± 0.0	44.7 ± 2.3	1.1 ± 0.0	40.9 ± 2.1
		Pupae	Isolated mitochondria	47.2 ± 5.3	42.8 ± 3.6	39.5 ± 4.5	1.1 ± 0.1	0.9 ± 0.1	36.4 ± 3.7	1.2 ± 0.1	28.5 ± 8.0
			1	8.2 ± 1.0	9.3 ± 0.8	8.1 ± 0.3	1.1 ± 0.1	1.1 ± 0.1	7.9 ± 0.7	1.2 ± 0.1	6.2 ± 1.0
			5	48.9 ± 4.8	47.4 ± 2.2	44.1 ± 2.8	1.1 ± 0.1	1.0 ± 0.1	43.5 ± 2.5	1.1 ± 0.1	27.1 ± 4.1
		Adult thorax	Isolated mitochondria	102.1 ± 26.6	53.4 ± 6.0	51.5 ± 7.8	1.1 ± 0.1	0.6 ± 0.2	51.1 ± 6.0	1.1 ± 0.2	53.5 ± 1.8
			1	17.2 ± 4.8	12.6 ± 1.1	11.1 ± 1.0	1.1 ± 0.2	0.8 ± 0.3	10.7 ± 0.8	1.2 ± 0.1	10.0 ± 0.9
			5	56.8 ± 12.5	27.4 ± 2.4	25.4 ± 2.1	1.1 ± 0.0	0.5 ± 0.1	24.4 ± 2.3	1.0 ± 0.1	22.8 ± 2.1
	Glycerol 3-Phosphate	Larvae L3-4	Isolated mitochondria	11.3 ± 6.7	11.6 ± 6.0	10.4 ± 5.0	1.1 ± 0.1	1.1 ± 0.3	10.0 ± 5.1	1.2 ± 0.1	9.9 ± 4.3
			1	5.8 ± 1.7	6.3 ± 1.5	5.8 ± 1.4	1.1 ± 0.0	1.1 ± 0.2	5.6 ± 1.4	1.1 ± 0.1	5.4 ± 1.2
			5	45.8 ± 2.8	44.4 ± 1.9	38.5 ± 1.5	1.2 ± 0.1	1.0 ± 0.0	36.6 ± 1.3	1.2 ± 0.1	36.0 ± 2.9
		Pupae	Isolated mitochondria	5.9 ± 1.1	6.4 ± 1.0	5.8 ± 1.3	1.1 ± 0.1	1.1 ± 0.1	5.7 ± 1.7	1.2 ± 0.2	5.5 ± 1.5
			1	6.7 ± 1.1	8.1 ± 0.6	6.5 ± 0.8	1.3 ± 0.1	1.2 ± 0.1	5.1 ± 0.8	1.6 ± 0.2	6.2 ± 1.2
			5	22.9 ± 3.9	24.4 ± 2.9	21.6 ± 2.1	1.1 ± 0.1	1.1 ± 0.1	20.3 ± 1.8	1.2 ± 0.1	18.6 ± 1.7
		Adult thorax	Isolated mitochondria	17.2 ± 3.0	15.3 ± 2.5	13.3 ± 1.8	1.2 ± 0.1	0.9 ± 0.1	12.6 ± 2.1	1.2 ± 0.2	12.4 ± 2.1
			1	5.2 ± 0.9	5.9 ± 0.9	5.0 ± 1.2	1.2 ± 0.2	1.1 ± 0.2	5.6 ± 1.0	1.1 ± 0.1	5.0 ± 0.4
			5	23.9 ± 2.0	24.2 ± 1.4	21.8 ± 1.1	1.1 ± 0.0	1.1 ± 0.1	21.5 ± 1.8	1.1 ± 0.1	18.6 ± 1.6
